# Spike-in enhanced phosphoproteomics uncovers synergistic signaling responses to MEK inhibition in colon cancer cells

**DOI:** 10.1101/2024.05.13.593849

**Authors:** Mirjam van Bentum, Bertram Klinger, Anja Sieber, Nadine Lehmann, Sheyda Naghiloo, Mohamed Haji, Sylvia Niquet, Philipp Mertins, Nils Blüthgen, Matthias Selbach

**Author notes:** Corresponding authors: Nils Blüthgen Faculty of Life Sciences, Humboldt-Universität zu Berlin Unter den Linden 6, D-10117 Berlin, Germany Matthias Selbach Max Delbrück Center for Molecular Medicine Robert-Rössle-Str. 10, D-13092 Berlin, Germany.

## Abstract

Targeted kinase inhibitors are a cornerstone of cancer therapy, but their success is often hindered by the complexity of cellular signaling networks that can lead to resistance. Overcoming this challenge necessitates a deep understanding of cellular signaling responses. While standard global phosphoproteomics offers extensive insights, lengthy processing times, the complexity of data interpretation, and frequent omission of crucial phosphorylation sites limit its utility. Here, we combine data-independent acquisition (DIA) with spike-in of synthetic heavy stable isotope-labeled phosphopeptides to facilitate the targeted detection of particularly informative phosphorylation sites. Our spike-in enhanced detection in DIA (SPIED-DIA) approach integrates the improved sensitivity of spike-in-based targeted detection with the discovery potential of global phosphoproteomics into a simple workflow. We employed this method to investigate synergistic signaling responses in colorectal cancer cell lines following MEK inhibition. Our findings highlight that combining MEK inhibition with growth factor stimulation synergistically activates JNK signaling in HCT116 cells. This synergy emphasizes the therapeutic potential of concurrently targeting MEK and JNK pathways, as evidenced by the significantly impaired growth of HCT116 cells when treated with both inhibitors. Our results demonstrate that SPIED-DIA effectively identifies synergistic signaling responses in colorectal cancer cells, presenting a valuable tool for uncovering new therapeutic targets and strategies in cancer treatment.
