## Supplementary Table 1 for "Spike-in enhanced phosphoproteomics uncovers synergistic signaling responses to MEK inhibition in colon cancer cells"

pSTYseq	HGNC_id	HGNC_id_complete	nPrecursorinGenLib	nPrecursorinBM2Lib
Peptide sequence	Protein ID used to identify peptide in manuscript	All peptide matches (HGNC ids)	Number of precursors per peptide in library used for most of manuscript	Number of precursors per peptide in library used for Fig 1G
AANLWPpSPLMIK	ESR1_S294	ESR1_S294	1	1
AApSMDNNSK	FOXO1_S256	FOXO1_S256	NA	NA
AApYPPELR	TIRAP_Y187	TIRAP_Y187	1	1
ADENYpYK	SYK_Y526	SYK_Y526	NA	1
ADENpYYK	SYK_Y525	SYK_Y525	1	1
AHPFFESVTWENLHQQpTPPK	PDK1_T354	PDPK1_T354;PDPK2P_T327	NA	NA
AHpSSHLK	TP53_S366	TP53_S366	1	1
AIpSETEENSDELSGER	MDM2_S166	MDM2_S166	NA	NA
ALGADDSYpYTAR	ZAP70_Y493	ZAP70_Y493	2	1
ALGADDSpYYTAR	ZAP70_Y492	ZAP70_Y492	2	1
ALPNNTSSpSPQPK	TP53_S315	TP53_S315	NA	1
ALPPGPPTGApTANR	CK1E_T337	CSNK1E_T337	NA	NA
ALPPGPPpTGATANR	CK1E_T334	CSNK1E_T334	NA	NA
ANpSFVGTAQYVSPELLTEK	PDK1_S241	PDPK1_S241;PDPK2P_S214	2	1
APLATMEpSLSDTESLYSFDSR	DAGLA_S782	DAGLA_S782	NA	NA
APpSISTVEPK	GLI1_S408	GLI1_S408	1	NA
AQGIpSAEPQTYR	PRKG1_S65	PRKG1_S65	1	1
ASGQAFELILpSPR	STMN1_S25	STMN1_S25	1	1
ASLSHSSHSSQSSpSK	KCNMA1_S1200	KCNMA1_S1200	NA	NA
ATpSNVFAMFDQSQIQEFK	MRLC3_S19	MYL12A_S19;MYL12B_S20;MYL9_S20	2	1
AVAEEDNGSIGEETDSpSPGR	STIM1_S668	STIM1_S668	NA	NA
AVCMNGTEAAQLSpTK	STK11_T402	STK11_T402	1	NA
AVDGpYVKPQIK	STAT5A_Y694	STAT5A_Y694;STAT5B_Y699	NA	NA
AVPEGHEYpYR	TYK2_Y1055	TYK2_Y1055	2	1
AVPEGHEpYYR	TYK2_Y1054	TYK2_Y1054	2	1
AVpSELDAK	TH_S19	TH_S19	1	1
AVpSMDNSNK	FOXO3_S253	FOXO3_S253	1	1
AYpSFCGTIEYMAPDIVR	MSK1_S212	RPS6KA5_S212	NA	1
AYpSFCGTIEYMAPEVVNR	RSK3_S218	RPS6KA2_S218	NA	1
ApSAVALEVQR	EEF2K_S500	EEF2K_S500	NA	1
ApSFHLECLK	CACNA1C_S1981	CACNA1C_S1981	2	1
ApSGQAFELILSPR	STMN1_S16	STMN1_S16	NA	NA
ApSSVYTR	CCR5_S336	CCR5_S336	NA	1
ApSTIEMPQQAR	PLN_S16	PLN_S16	NA	NA
ApSVTEESWLGAR	NFATC1_S245	NFATC1_S245	NA	NA
ApYPHFCAFAR	NOS3_Y657	NOS3_Y657	2	1
CGpSPQVR	EEF2K_S359	EEF2K_S359	NA	NA
CLAHpSLVGTPNYIAPEVLLR	LATS1_S909	LATS1_S909;LATS2_S872	NA	NA
CPpSLAGKPK	CASP8_S347	CASP8_S347	NA	NA
DDYPSpSPPK	UBE2I_S71	UBE2I_S71	NA	NA
DEEpYEQMVK	NFKBIA_Y42	NFKBIA_Y42	4	1
DESTDSGLSMSSpYSVPR	YAP1_Y407	YAP1_Y407	2	1
DESVDpYVPMLDMK	PDGFRB_Y751	PDGFRB_Y751	6	1
DGpSLNQSSGYR	FYN_S21	FYN_S21	NA	1
DHILPPSSIpYPSVLASGPDR	DGKA_Y335	DGKA_Y335	NA	NA
DIHHIDYpYK	FGFR1_Y654	FGFR1_Y654	5	2
DIHHIDpYYK	FGFR1_Y653	FGFR1_Y653	5	1
DIKPGNLLLpTTGGTLK	STK11_T185	STK11_T185	NA	NA
DIMNDSNpYIVK	CSF1R_Y809	CSF1R_Y809	4	1
DINSLpYDVSR	PLCG2_Y753	PLCG2_Y753	3	1
DIYETDYpYR	IGF1R_Y1166	IGF1R_Y1166;INSR_Y1190	NA	1
DIYETDpYYR	IGF1R_Y1165	IGF1R_Y1165;INSR_Y1189	2	1
DIYSTDYpYR	NTRK1_Y681	NTRK1_Y681	1	1
DIYSTDpYYR	NTRK1_Y680	NTRK1_Y680	1	2
DIpYETDYYR	IGF1R_Y1161	IGF1R_Y1161;INSR_Y1185	2	1
DIpYSTDYYR	NTRK1_Y676	NTRK1_Y676	1	1
DPILFPSFIHpSQK	CAT_S167	CAT_S167	2	NA
DQLIpYNLLK	LDHA_Y10	LDHA_Y10	3	1
DSGYpYWEVPPSEVQLLK	ARAF_Y302	ARAF_Y302	1	1
DSGpYYWEVPPSEVQLLK	ARAF_Y301	ARAF_Y301	1	1
DSNpYISK	PDGFRB_Y857	PDGFRB_Y857	1	1
DSSYpYWEIEASEVMLSTR	RAF1_Y341	RAF1_Y341	NA	1
DSSpYYWEIEASEVMLSTR	RAF1_Y340	RAF1_Y340	NA	1
DSpSYYWEIEASEVMLSTR	RAF1_S339	RAF1_S339	NA	1
DVpSPFDHSR	PTP1B_S50	PTPN1_S50	1	1
DpSLPGSQR	TSC1_S511	TSC1_S511	NA	1
DpSSDDWEIPDGQITVGQR	BRAF_S446	BRAF_S446	NA	NA
DpSSYYWEIEASEVMLSTR	RAF1_S338	RAF1_S338	NA	1
DpSWSYINSK	ITGA4_S1021	ITGA4_S1021	1	1
DpYSNLITK	PLD2_Y511	PLD2_Y511	2	1
DpYVGAIPVDLK	KDR_Y951	KDR_Y951	3	1
EAASpSPAGEPLR	SIRT1_S27	SIRT1_S27	NA	1
EAFAQRPSpSAPDLMCLSPDR	CDC25B_S230	CDC25B_S230	NA	NA
EATSTFTNITpYR	ITGB3_Y785	ITGB3_Y785	2	1
EDVpYENLHTK	PTPN6_Y564	PTPN6_Y564	4	1
EDpYELVSTKPTR	RIPK2_Y474	RIPK2_Y474	NA	NA
EEEEDGTGpSPQLNNR	ARRB1_S412	ARRB1_S412	1	1
EISIMQQCDSPpYVVK	STK3_Y81	STK3_Y81	3	1
EISIMQQCDpSPHVVK	STK4_S82	STK4_S82	4	1
EIpSDDEAEEEK	HSP90AB1_S226	HSP90AB1_S226;HSP90AB3P_S205	1	1
ELFDDPSpYVNVQNLDK	SHC1_Y427	SHC1_Y427	2	1
ELpSEITTAEAEPVVPR	TSC1_S487	TSC1_S487	NA	NA
ENIIFGVpSYDEYR	CFTR_S511	CFTR_S511	NA	NA
EPLNTIGLIpYEK	TBK1_Y394	TBK1_Y394	2	1
ERPLpSLLQLLGSR	SLC2A4_S274	SLC2A4_S274	NA	NA
ERPQIGGpTIK	CYBA_T147	CYBA_T147	NA	NA
ESLELMELVPQPLVDpSYR	TP73_S388	TP73_S388	NA	NA
ESVPEFPLpSPPK	STMN1_S38	STMN1_S38	NA	NA
ETGQPLVGIEpTLPPDLR	USP25_T680	USP25_T680	NA	NA
EVELALGINSGpYSK	PLD2_Y415	PLD2_Y415	1	1
EVSFYpYSEENK	IGF1R_Y1281	IGF1R_Y1281	2	1
EVSFpYYSEENK	IGF1R_Y1280	IGF1R_Y1280	2	1
EYEpYDLK	FLT3_Y599	FLT3_Y599	1	1
EYpYSVHNK	MET_Y1235	MET_Y1235	2	1
EpYHAEGGK	EGFR_Y869	EGFR_Y869	2	1
EpYLVLTLTK	PTEN_Y315	PTEN_Y315	3	1
EpYVNVSQELHPGAAK	LAT_Y220	LAT_Y220	2	1
EpYYSVHNK	MET_Y1234	MET_Y1234	2	1
FAQTVMTpSR	IRAK4_S346	IRAK4_S346	2	1
FAQTVMpTSR	IRAK4_T345	IRAK4_T345	3	1
FAQpTVMTSR	IRAK4_T342	IRAK4_T342	1	1
FAVAYpSPAR	PLD2_S134	PLD2_S134	1	1
FApTLAELVQYYMEHHGQLK	SHP-2_T73	PTPN11_T73	1	1
FDpSLTDLVEHYK	SHP-2_S189	PTPN11_S189	1	NA
FELLPTPPLpSPSR	Myc_S62	MYCN_S62;MYC_S62	2	1
FGANAILGVpSLAVCK	ENO1_S115	ENO1_S115;ENO2_S115;ENO3_S115	NA	1
FHpYDNTAGISQYLQNSK	KDR_Y1214	KDR_Y1214	4	1
FICVTPTTCSNTIDLPMpSPR	STAT3_S727	STAT3_S727	NA	NA
FIMGDSpSVQDQWK	PTP1B_S286	PTPN1_S286	1	1
FMpYFEFPQPLPVCGDIK	PTEN_Y240	PTEN_Y240	1	1
FPECGFpYGMYDK	PRKD1_Y95	PRKD1_Y95	3	1
FSpSLHFMVEVK	CASP9_S196	CASP9_S196	NA	NA
FVLDDQpYTSSTGTK	ITK_Y512	ITK_Y512	2	1
FVSVYGTEEpYLHPDMYER	IKBKE_Y179	IKBKE_Y179	4	1
FpSGWYDADLSPAGHEEAK	PGAM1_S23	PGAM1_S23	2	1
FpSIAPSSLDPSNR	PLK1_S326	PLK1_S326	1	NA
GCHLLVApTPGR	DDX3X_T323	DDX3X_T323;DDX3Y_T321	1	NA
GDDILTILTEVNpYEVSNK	CASP8_Y448	CASP8_Y448	1	1
GEPNVSpYICSR	GSK3A_Y279	GSK3A_Y279;GSK3B_Y216	1	1
GEVGpSAGDMR	ESR1_S282	ESR1_S282	NA	1
GFCLIPQQpSINEAIR	GRIA1_S849	GRIA1_S849	NA	NA
GHEpYTNIK	SHP-2_Y546	PTPN11_Y546	2	1
GMEpYLGSR	JAK3_Y939	JAK3_Y939	2	1
GNLQEpYLTR	TGFBR2_Y336	TGFBR2_Y336	2	1
GPTPAILEpSLISINNK	MTOR_S1415	MTOR_S1415	1	1
GQESEpYGNITYPPAMK	PTPN6_Y536	PTPN6_Y536	2	1
GSGDYMPMpSPK	IRS1_S636	IRS1_S636	NA	NA
GSGDpYMPMSPK	IRS1_Y632	IRS1_Y632	4	1
GSHQISLDNPDpYQQDFFPK	EGFR_Y1172	EGFR_Y1172	2	1
GSLPEFYpYRPPRPPK	CDKN1B_Y89	CDKN1B_Y89	NA	NA
GSLPEFpYYRPPRPPK	CDKN1B_Y88	CDKN1B_Y88	NA	NA
GSPpSLHAVLER	DAGLA_S808	DAGLA_S808	2	1
GSTAENAEpYLR	EGFR_Y1197	EGFR_Y1197	3	1
GSpSVGGGSR	MAP3K5_S83	MAP3K5_S83	NA	NA
GVELCFPENEpTPPEGK	ATR_T1989	ATR_T1989	NA	NA
GYpTISDSAPSR	TSC2_T1462	TSC2_T1462	NA	1
GpSAAWMAPEVFEGSNYSEK	MAP3K7_S192	MAP3K7_S192	2	1
GpSAGLAK	KCNQ1_S27	KCNQ1_S27	NA	NA
GpSFDGSSSQPSR	GRK1_S21	GRK1_S21	NA	NA
GpSGDYMPMSPK	IRS1_S629	IRS1_S629	NA	1
GpSQPETR	FRAT1_S188	FRAT1_S188	NA	NA
GpSSSSGDPPLGDQKPPASLR	CACNA1H_S1107	CACNA1H_S1107	NA	NA
GpSWFVQALCSILEEHGK	CASP7_S239	CASP7_S239	1	1
GpTHNFSEELK	IRAK1_T209	IRAK1_T209	2	1
GpTLAYLPEEYIK	IRAK1_T387	IRAK1_T387	NA	NA
GpTYFPAILNPPPSPATER	LRP6_T1479	LRP6_T1479	1	1
HAEApTLGSGNLR	MOB1A_T35	MOB1A_T35;MOB1B_T35	1	1
HDSGLDpSMK	NFKBIA_S36	NFKBIA_S36	NA	1
HDpSGLDSMK	NFKBIA_S32	NFKBIA_S32	2	1
HIQpSNLDFSPVNSASSEENVK	CHEK1_S296	CHEK1_S296	NA	NA
HNpSISEAK	PLCB3_S1105	PLCB3_S1105	1	1
HNpSVECLDGLDDITTK	KCNJ3_S385	KCNJ3_S385	NA	NA
HPEHAFYEFpTFR	LATS1_T1079	LATS1_T1079;LATS2_T1041	2	1
HTDDEMTGpYVATR	P38A_Y182	MAPK14_Y182	4	1
HTDDEMpTGYVATR	P38A_T180	MAPK14_T180	2	1
HTVLpYISPPPEDLLDNSR	NFAT5_Y143	NFAT5_Y143	2	1
HYpTLCGTPNYISPEIATR	PLK4_T170	PLK4_T170	1	1
HpTLVADPYEEAWNQMLLR	CHP_T653	SLC9A1_T653	3	1
IACEEEFSDpSEEEGEGGR	HDAC1_S423	HDAC1_S423	1	1
IACEEEFpSDSEEEGEGGR	HDAC1_S421	HDAC1_S421	NA	NA
IADLGLApSFK	RIPK1_S161	RIPK1_S161	2	1
IADPEHDHTGFLTEYVApTR	ERK1_T207	MAPK3_T207	1	1
IADPEHDHTGFLTEpYVATR	ERK1_Y204	MAPK3_Y204	3	1
IADPEHDHTGFLpTEYVATR	ERK1_T202	MAPK3_T202	1	1
ICDFGTACDIQTHMpTNNK	MAP3K7_T187	MAP3K7_T187	NA	NA
ICDFGTACDIQpTHMTNNK	MAP3K7_T184	MAP3K7_T184	NA	NA
ICDFGpTACDIQTHMTNNK	MAP3K7_T178	MAP3K7_T178	NA	NA
IDTLNSDGpYTPEPAR	ZAP70_Y292	ZAP70_Y292	2	1
IEDVGpSDEEDDSGK	HSP90AB1_S255	HSP90AB1_S255;HSP90AB2P_S177	NA	NA
IGEGTpYGVVYK	CDK1_Y15	CDK1_Y15;CDK2_Y15;CDK3_Y15	4	1
IGEGpTYGVVYK	CDK1_T14	CDK1_T14;CDK2_T14;CDK3_T14	1	1
IGGDpSGLSSR	PFKFB3_S269	PFKFB3_S269	1	1
IGpSDPLAYEPK	CHP_S703	SLC9A1_S703	1	1
IGpSYIER	Kit_S746	KIT_S746	1	1
IIKPFPAPQpTPGR	ADAM17_T735	ADAM17_T735	NA	NA
IISSNQELIpYEGR	TBK1_Y354	TBK1_Y354	2	1
ILGETpSLMR	Chk2_S379	CHEK2_S379	2	1
ILIASPpSPTHIHK	HIF1A_S643	HIF1A_S643	1	1
ILIApSPSPTHIHK	HIF1A_S641	HIF1A_S641	1	1
INpTASDGK	ABL1_T178	ABL1_T178	NA	NA
IPASQTpSVPFDHLGK	CK1E_S408	CSNK1E_S408	2	1
IPASQpTSVPFDHLGK	CK1E_T407	CSNK1E_T407	NA	1
IPApSQTSVPFDHLGK	CK1E_S405	CSNK1E_S405	NA	NA
IPQDGDpYEFLK	STK4_Y433	STK4_Y433	1	1
ITLDNApYMEK	PKM_Y148	PKM_Y148	5	1
IYSYQMALpTPVVVTLWYR	CDK4_T172	CDK4_T172	NA	NA
IpSASEFDRPLRPIVVK	PDE5A_S102	PDE5A_S102	NA	NA
IpTPPFNPNVSGPNDLR	SGK1_T369	SGK1_T369	1	1
KPNApTRPVTPPR	PPP1CC_T307	PPP1CC_T307	NA	NA
KPpSDCDSK	GRK7_S23	GRK7_S23	NA	NA
KPpSSPPEELK	PLAU_S158	PLAU_S158	NA	NA
LADFGISAQIGApTLAR	MAP4K1_T165	MAP4K1_T165	NA	NA
LApSPELER	Jun_S73	JUND_S100;JUN_S73	NA	1
LApSTNDK	ESR1_S167	ESR1_S167	NA	NA
LCDFGISGQLVDpSIAK	MAP2K4_S257	MAP2K4_S257	NA	1
LCLAHpSPPVK	PPP1R3C_S33	PPP1R3C_S33	1	1
LDIDpSPPITAR	PKM_S37	PKM_S37	NA	NA
LDPTLSVDDLANpSGQVGTAR	TGFBR2_S416	TGFBR2_S416	NA	NA
LDPTLpSVDDLANSGQVGTAR	TGFBR2_S409	TGFBR2_S409	NA	NA
LFGGFNSSDTVTpSPQR	Src_S75	SRC_S75	1	1
LFGGFNSpSDTVTSPQR	Src_S70	SRC_S70	1	1
LFNYMYSpTAPRPR	PDK1_T338	PDK1_T338	NA	NA
LFQGYpSFVAPSILFK	MSK1_S376	RPS6KA5_S376	NA	1
LGGQDSFESIEpSYDSCDR	ETS1_S257	ETS1_S257	NA	NA
LGGQDpSFESIESYDSCDR	ETS1_S251	ETS1_S251	NA	NA
LGpTGGFGNVCLYQHR	CHUK_T23	CHUK_T23	NA	NA
LHQEDNDpYINASLIK	PTP1B_Y66	PTPN1_Y66	3	1
LIEDNEpYTAR	Src_Y419	FYN_Y420;LCK_Y394;SRC_Y419;YES1_Y426	2	1
LIpYDFIEDQGGLEAVR	WAS_Y291	WAS_Y291	2	1
LLAEALNQVpTQR	PRKCD_T295	PRKCD_T295	2	1
LLEGNFpYGSLFSVPSSK	GRIN2A_Y1325	GRIN2A_Y1325	1	1
LLPLDKDYpYVVR	JAK3_Y981	JAK3_Y981	NA	NA
LLPLDKDpYYVVR	JAK3_Y980	JAK3_Y980	NA	NA
LLQpTSNITK	PAK1_T109	PAK1_T109;PAK2_T108;PAK3_T119	2	1
LMTGDTpYTAHAGAK	ABL1_Y393	ABL1_Y393;ABL2_Y439	6	1
LNpTSDFQK	PRAS40_T246	AKT1S1_T246	1	1
LQGRPpSPGPPAPEQLLSQAR	NOS3_S114	NOS3_S114	NA	NA
LQTTDNLLPMpSPEEFDEVSR	STAT1_S727	STAT1_S727	NA	NA
LQpTWDEAVFR	DDX58_T770	DDX58_T770	1	1
LSNQNNSpYGTR	NOX4_Y566	NOX4_Y566	2	1
LVDEpYSLNAGK	HK1_Y732	HK1_Y732	3	1
LVGEEGQSIpYK	IKBKE_Y153	IKBKE_Y153	3	1
LVMEpYLPSGCLR	JAK3_Y904	JAK3_Y904	4	1
LVNANGEAVpYCK	CAT_Y231	CAT_Y231	2	1
LpSFIGTPYWMAPEVAAVALK	MAP4K1_S171	MAP4K1_S171	NA	NA
LpSLVPDSEQGEAILPR	CFTR_S737	CFTR_S737	2	1
LpSMEIEK	NF2_S518	NF2_S518	2	1
LpSMQCKDFVVGLLDLCR	TRPC6_S322	TRPC6_S322	NA	NA
LpSQETGLEISEEINEEDLK	CFTR_S813	CFTR_S813	NA	1
LpSVELTSSLFR	CTNNB1_S675	CTNNB1_S675	NA	1
LpSYFLQNSSTPGKPK	RGS2_S46	RGS2_S46	NA	NA
LpTDDHVQFLIYQILR	P38A_T123	MAPK14_T123	NA	NA
LpYSLVIWGCTLLLSSPMLVFR	BKR2_Y177	BDKRB2_Y177	NA	NA
MAQPAHASDEIpYEIMQK	PDGFRB_Y934	PDGFRB_Y934	8	1
MCDFGISGYLVDpSVAK	MAP2K3_S218	MAP2K3_S218;MAP2K6_S207	NA	NA
MDKPANCTHDLpYMIMR	FGFR3_Y724	FGFR3_Y724	NA	NA
MMSLpSQSR	RIPK2_S176	RIPK2_S176	1	1
MNILGSQpSPLHPSTLSTVIHR	GRB10_S476	GRB10_S476	NA	NA
MNpSLEMTPAVR	HMOX1_S188	HMOX1_S188	3	1
MSDNDDIEVEpSDEEQPR	MAX_S11	MAX_S11	2	1
MSSILPFpTPPVVK	SMAD2_T8	SMAD2_T8	NA	NA
MpSDNDDIEVESDEEQPR	MAX_S2	MAX_S2	2	1
MpSLASAGFPPDQR	RASGRF1_S927	RASGRF1_S927	NA	NA
MpSSSEEVSWISWFCGLR	CSNK2B_S2	CSNK2B_S2	NA	1
MpYVDPSEINPSMPQR	PLCG2_Y759	PLCG2_Y759	4	1
NAAEpYLLSSGINGSFLVR	ABL1_Y139	ABL1_Y139	1	1
NApTSPQVQRPSFMDYFDK	STK3_T384	STK3_T384	NA	NA
NDSVIVADQTPTPpTR	ATF2_T73	ATF2_T73	NA	NA
NDSVIVADQTPpTPTR	ATF2_T71	ATF2_T71	1	NA
NDSVIVADQpTPTPTR	ATF2_T69	ATF2_T69	1	NA
NDVAPpTLMSVPR	CDH1_T790	CDH1_T790	NA	1
NDpSVIVADQTPTPTR	ATF2_S62	ATF2_S62	NA	NA
NEGVATpYAAAVLFR	CTNNB1_Y654	CTNNB1_Y654	3	1
NIDALpSGMEGR	TNNI3_S199	TNNI3_S199	1	NA
NKPTVpYGVSPNYDK	ABL1_Y226	ABL1_Y226	NA	NA
NLpSDIDQSFNK	ATM_S2996	ATM_S2996	1	1
NPGFpYVEANPMPTFK	PLCG1_Y783	PLCG1_Y783	3	1
NSDLLTpSPDVGLLK	Jun_S63	JUN_S63	1	1
NSpSTMDLTLFAAEAIALNR	MKNK1_S394	MKNK1_S394	NA	1
NVDLISETTVELpYSLAER	PRKCQ_Y90	PRKCQ_Y90	NA	1
NWPFLEGCACpTPER	BIRC5_T34	BIRC5_T34	NA	NA
NWYQSMIPQpSPSPPLDEQNR	PDE4B_S659	PDE4B_S659	NA	NA
NpSILNPINSIR	CFTR_S700	CFTR_S700	NA	NA
NpSILTETLHR	CFTR_S660	CFTR_S660	2	1
NpSVTPLASPEPTK	PFKFB3_S461	PFKFB3_S461	NA	NA
QARPGPQpSPGSPLEEER	NCF1_S345	NCF1_S345	NA	NA
QEGSIEVYEDAGSHpYLCLLK	MYLK_Y471	MYLK_Y471	NA	NA
QEGSIEVpYEDAGSHYLCLLK	MYLK_Y464	MYLK_Y464	NA	NA
QEpTFDSETQESR	CACNB2_T554	CACNB2_T554	NA	NA
QEpTVDCLK	CAMK2A_T286	CAMK2A_T286;CAMK2D_T287	1	1
QFLISPPApSPPVGWK	RCAN1_S167	RCAN1_S167;RCAN3_S152	1	1
QFLIpSPPASPPVGWK	RCAN1_S163	RCAN1_S163;RCAN3_S148	NA	NA
QFSpSFEK	DDX58_S855	DDX58_S855	1	NA
QFpSSFEK	DDX58_S854	DDX58_S854	1	NA
QLPYYYLpSPDR	5-LO_S664	ALOX5_S664	2	1
QLpSSGVSEIR	HSPB1_S82	HSPB1_S82	1	NA
QMPWPEPQpSPR	PAK6_S165	PAK6_S165	NA	NA
QNCPICLEDIHTpSR	RCHY1_S155	RCHY1_S155	NA	NA
QNCPICLEDIHpTSR	RCHY1_T154	RCHY1_T154	NA	NA
QNLQpSPTSSR	NOS2_S745	NOS2_S745	1	1
QpSLIEDAR	TH_S71	TH_S71	1	1
QpSVLNLMTHSVNQGQNIHR	CFTR_S768	CFTR_S768	5	1
RPpSLPCISR	PDE3B_S318	PDE3B_S318	NA	NA
RPpSRPHMFPK	RARA_S369	RARA_S369	NA	NA
RRHSpSETFSSTPSATR	IRS1_S1101	IRS1_S1101	NA	NA
SAEDpYNSSNALNVK	PAK1_Y153	PAK1_Y153	2	1
SAVTpTVVNPK	ITGB1_T789	ITGB1_T789	NA	1
SAVpTTVVNPK	ITGB1_T788	ITGB1_T788	1	1
SApSEPSLHR	RAF1_S621	ARAF_S582;RAF1_S621	2	1
SApSEPSLNR	BRAF_S729	BRAF_S729	1	1
SApSITNLSLDR	PIKFYVE_S307	PIKFYVE_S307	1	1
SDIESSpSDEEDSEPPGK	CERS6_S347	CERS6_S347	NA	NA
SDIESpSSDEEDSEPPGK	CERS6_S346	CERS6_S346	NA	NA
SDIEpSSSDEEDSEPPGK	CERS6_S345	CERS6_S345	NA	NA
SDSASSEPVGIpYQGFEK	PRKCD_Y313	PRKCD_Y313	2	1
SDVESSpSEEEDVTTCTK	CERS5_S356	CERS5_S356	NA	NA
SDVESpSSEEEDVTTCTK	CERS5_S355	CERS5_S355	NA	NA
SDVEpSSSEEEDVTTCTK	CERS5_S354	CERS5_S354	NA	NA
SDpSITNMLDTLMQAK	CYP17A1_S258	CYP17A1_S258	NA	NA
SEPVpSPSR	MEF2D_S444	MEF2D_S444	NA	NA
SGSPSDNpSGAEEMEVSLAKPK	AKT1_S129	AKT1_S129	NA	NA
SGpSPMVPSYETSVSPQANR	PIKFYVE_S318	PIKFYVE_S318	2	1
SGpSVSNYR	PRKAA1_S496	PRKAA1_S496	1	1
SKPQPAVPPRPpSADLILNR	NCF1_S370	NCF1_S370	NA	NA
SLAFEEGpSQSTTISSLSEK	ATM_S1981	ATM_S1981	NA	NA
SLEISQSpYTTTQR	ATM_Y370	ATM_Y370	2	1
SLEIpSQSYTTTQR	ATM_S367	ATM_S367	1	NA
SLGDLPEGPEDQAVTEpYVATR	MAPK15_Y177	MAPK15_Y177	NA	NA
SLGDLPEGPEDQAVpTEYVATR	MAPK15_T175	MAPK15_T175	NA	NA
SLSDVEEEEAPEDLpYK	KDR_Y996	KDR_Y996	2	1
SLVGTPpYWMAPEVISR	PAK5_Y608	PAK5_Y608;PAK6_Y566	2	1
SMpSAPGNLLVK	CAMKK1_S475	CAMKK1_S475	NA	NA
SNpYEVLEK	FAK_Y194	PTK2_Y194	2	1
SPSHSSSNRPFpTPPTSTGGSK	MED1_T1032	MED1_T1032	NA	NA
SQGpSSQFR	PPP2R5A_S41	PPP2R5A_S41	NA	1
SQVEDPLPPVFSGpTPK	MAPK7_T733	MAPK7_T733	NA	NA
SQVEDPLPPVFpSGTPK	MAPK7_S731	MAPK7_S731	NA	NA
SSPELPPSGGSTTSGpSR	ORAI1_S27	ORAI1_S27	NA	NA
SSVLEpSLVGR	DNM1L_S44	DNM1L_S44	2	1
STLNPQWNESFpTFK	PRKCA_T228	PRKCA_T228	NA	NA
STLNPQWNEpSFTFK	PRKCA_S226	PRKCA_S226	1	1
STSTPNVHMVSTpTLPVDSR	RAF1_T269	RAF1_T269	NA	NA
STpSASAIMNGGKPVNK	FGF14_S230	FGF14_S230	NA	NA
STpSLNERPK	TSC2_S939	TSC2_S939	NA	NA
STpSTPNVHMVSTTLPVDSR	RAF1_S259	RAF1_S259	2	1
SVpSEAALAQPQGPLGTDSLK	LIPE_S855	LIPE_S855	NA	NA
SWEVpYQGVCQK	BKR2_Y347	BDKRB2_Y347	2	1
SYEEHIPpYTHMNGGK	INSR_Y1361	INSR_Y1361	3	1
SpSAIGIENIQEVQEK	RAP1GAP_S499	RAP1GAP_S499	NA	NA
SpSFLNAK	RAPGEF2_S960	RAPGEF2_S960	1	1
SpSFPVEQR	SIK2_S343	SIK2_S343	NA	1
SpSGYHYGVSACEGCK	RARA_S96;RARB_S96	RARA_S96;RARB_S96	NA	NA
SpSQGATQMPLYSSPIVK	LIPE_S951	LIPE_S951	1	NA
SpSSSSEDR	BRAF_S429	BRAF_S429	NA	NA
SpSSVVSAEMSGCSSK	PDE3A_S293	PDE3A_S293	NA	NA
SpSVLESLVGR	DNM1L_S40	DNM1L_S40	1	1
SpTARPNGQPQASK	RAB5B_T6	RAB5B_T6	NA	NA
SpTMVGTPYWMAPEVVTR	PAK1_T423	PAK1_T423;PAK2_T402;PAK3_T436	NA	NA
SpTQGVTLTDLQEAER	PPP1R12B_T646	PPP1R12B_T646	NA	NA
SpYEEHIPYTHMNGGK	INSR_Y1355	INSR_Y1355	1	1
TAGTSFMMTPpYVVTR	JNK3_Y223;JNK1_Y185	MAPK10_Y223;MAPK8_Y185	6	1
TAGTSFMMpTPYVVTR	JNK3_T221;JNK1_T183	MAPK10_T221;MAPK8_T183	1	1
TApSEPNLK	HDAC4_S246	HDAC4_S246;HDAC5_S259;HDAC9_S220	NA	NA
TERPRPNpTFIIR	AKT1_T72	AKT1_T72	NA	NA
TESITATSPASMVGGKPGpSFR	IRS1_S323	IRS1_S323	NA	NA
TESITATpSPASMVGGKPGSFR	IRS1_S312	IRS1_S312	NA	NA
TEpSITATSPASMVGGKPGSFR	IRS1_S307	IRS1_S307	NA	NA
TFCGTPEYLAPEVLEDNDpYGR	AKT1_Y326	AKT1_Y326;AKT2_Y327;AKT3_Y323	NA	NA
TFCGTPEpYLAPEVLEDNDYGR	AKT1_Y315	AKT1_Y315;AKT2_Y316;AKT3_Y312	NA	NA
TFpSFCGTIEYMAPEIIR	RPS6KA4_S196	RPS6KA4_S196	NA	NA
TGpSNIDCEK	CASP9_S183	CASP9_S183	1	1
THpSAGTSPTITHQK	IRS1_S527	IRS1_S527	NA	NA
THpSIESSGK	MAP2K4_S80	MAP2K4_S80	1	1
TNpTFCGTPDYIAPEILLGQK	PRKCQ_T538	PRKCQ_T538	NA	NA
TPSLPAVDTSYINTpSLIQDYR	PIAS1_S522	PIAS1_S522	NA	NA
TPVpSPVK	RPS6KB1_S447	RPS6KB1_S447;WDR72_S1053	NA	NA
TPpSLPAVDTSYINTSLIQDYR	PIAS1_S510	PIAS1_S510	NA	NA
TQpSFSLQER	NOS3_S1177	NOS3_S1177	1	1
TTQMpSAAGTYAWMAPEVIK	MAP3K11_S281	MAP3K11_S281	1	1
TTpSFAESCKPVQQPSAFGSMK	GSK3B_S9	GSK3B_S9	NA	NA
TWpTLCGTPEYLAPEIILSK	PRKACA_T198	PRKACA_T198;PRKACB_T198;PRKACG_T198	NA	1
TYIQpSLPPMPQK	MAPK11_S261	MAPK11_S261	NA	NA
TYVDPHTpYEDPNQAVLK	Eph2_Y594	EPHA2_Y594	2	1
TYVNTTLpYEK	TEK_Y1108	TEK_Y1108	3	1
TYpTHEVVTLWYR	CDK2_T160	CDK2_T160;CDK3_T160	NA	NA
TpSLPCIPR	PDE3A_S312	PDE3A_S312	1	1
TpSPSSLVAFINSR	GLI1_S102	GLI1_S102	NA	NA
TpYVDPHTYEDPNQAVLK	Eph2_Y588	EPHA2_Y588	3	1
VADPDHDHTGFLTEpYVATR	ERK2_Y187	MAPK1_Y187	3	1
VADPDHDHTGFLpTEYVATR	ERK2_T185	MAPK1_T185	1	1
VDSDNApYIGVTYK	PDGFRA_Y988	PDGFRA_Y988	2	1
VEEPSIpYESVR	DAPP1_Y139	DAPP1_Y139	2	1
VFVFFDLTVDDQpSVYPK	Chk2_S210	CHEK2_S210	NA	NA
VFVFFDLpTVDDQSVYPK	Chk2_T205	CHEK2_T205	NA	NA
VGEEEHVpYSFPNK	PXN_Y118	PXN_Y118	3	1
VIEDNEpYTAR	Hck_Y411	HCK_Y411;LYN_Y397	2	1
VIIpSAPSADAPMFVMGVNHEK	GAPDH_S122	GAPDH_S122	NA	NA
VLDTSSLTQSAPApSPTNK	Raptor_S863	RPTOR_S863	1	1
VNWLAHNVpSK	PIK3CD_S1039	PIK3CD_S1039	2	1
VPNApYDK	CRK_Y251	CRK_Y251	1	1
VPQpTPLHTSR	MAPKAPK2_T334	MAPKAPK2_T334	1	1
VQpSVEQIR	CTBP1_S158	CTBP1_S158;CTBP2_S164	1	1
VTpSGGVSESPSGFSK	CHEK1_S280	CHEK1_S280	NA	NA
VVALpYDYMPMNANDLQLR	Btk_Y223	BTK_Y223	7	1
VVNApYHLR	PRKAA2_Y436	PRKAA2_Y436	2	1
VYpTHEVVTLWYR	CDK1_T161	CDK1_T161	1	1
VpSLAPQANLTELDIYSR	CFTR_S795	CFTR_S795	1	1
VpSLDIDLWDK	RARA_S219	RARA_S219	NA	NA
VpYENVGLMQQQK	SHP-2_Y584	PTPN11_Y584	5	1
WAEDGGDAPSPpSK	EGLN2_S132	EGLN2_S132	NA	NA
WDTANNPLpYK	ITGB3_Y773	ITGB3_Y773	3	1
WPGpSPTSR	FOXO3_S294	FOXO3_S294	1	NA
YEIDLDTpSDHAHLEHITR	PFKM_S762	PFKM_S762	NA	1
YGMGTpSVER	PDHA1_S232	PDHA1_S232	2	1
YGQFSGLNPGGRPIpTPPR	PPP1CA_T320	PPP1CA_T320	NA	NA
YHGHSMSDPGVpSYR	PDHA1_S19	PDHA1_S19;PDHA1_S300;PDHA2_S298	2	1
YHGHpSMSDPGVSYR	PDHA1_S12	PDHA1_S12;PDHA1_S293;PDHA2_S291	2	1
YMADIFTTCVDpTR	KCNJ4_T53	KCNJ4_T53	NA	NA
YMEDSTYpYK	FAK_Y577	PTK2_Y577	4	1
YMEDSTpYYK	FAK_Y576	PTK2_Y576	1	1
YMpSFTDK	PAK1_S144	PAK1_S144	1	1
YNAESpTER	PSEN1_T320	PSEN1_T320	1	1
YNAEpSTER	PSEN1_S319	PSEN1_S319	1	1
YPRPASVPPpSPSLSR	GYS1_S645	GYS1_S645	NA	NA
YQDSFLLAFEHpYINYR	THRB_Y406	THRB_Y406	1	1
YQEQELPPpSPPSAPR	RRAS_S201	RRAS_S201	NA	NA
YSSSGSPANpSFHFK	EEF2K_S78	EEF2K_S78	2	1
YSSpSQPEPR	CHEK1_S317	CHEK1_S317	1	1
YTRPpTPVQK	DDX3X_T204	DDX3X_T204;DDX3Y_T202	NA	NA
YVLDDEpYTSSVGSK	Btk_Y551	BTK_Y551	2	1
YpTDPSSLR	GLI1_T374	GLI1_T374;GLIS1_T334;GLIS2_T305;GLIS3_T484	1	1
pSAPPNLWAAQR	BAD_S99	BAD_S99	NA	NA
pSDDEQSSADK	ARNT_S77	ARNT_S77	NA	NA
pSDIESSSDEEDSEPPGK	CERS6_S341	CERS6_S341	NA	NA
pSDSISLSFDESLALCVIR	MDM2_S186	MDM2_S186	NA	NA
pSDVESSSEEEDVTTCTK	CERS5_S350	CERS5_S350	NA	NA
pSELDVGNFAEEFTR	RPS6KA4_S324	RPS6KA4_S324	NA	NA
pSFIGTPYWMAPEVAAVER	MAP4K2_S170	MAP4K2_S170;MAP4K3_S170	NA	NA
pSHEAEVLK	STMN1_S63	STMN1_S63	NA	NA
pSHNNFVAILDLPEGEHQYK	PRKAB1_S108	PRKAB1_S108	NA	NA
pSILEILSK	ATM_S1403	ATM_S1403	NA	NA
pSKPQPAVPPRPSADLILNR	NCF1_S359	NCF1_S359	NA	NA
pSLALPGLQGCAELR	GRK7_S36	GRK7_S36	NA	NA
pSLDLDDWPR	AGAP2_S985	AGAP2_S985	NA	NA
pSLEVTISTGEK	MEFV_S242	MEFV_S242	NA	NA
pSLLELHK	PLK1_S137	FTH1_S114;PLK1_S137	NA	NA
pSLTGKPK	CASP3_S150	CASP3_S150	NA	NA
pSLVGTPYWMAPELISR	PAK4_S474	PAK4_S474	NA	NA
pSMLYLVTEYAK	SIK2_S90	SIK2_S90	NA	NA
pSPFSGPTDPRPPPR	RELA_S316	RELA_S316	NA	NA
pSPGEPGGAAPER	SIRT1_S47	SIRT1_S47	NA	NA
pSPSDLTNPER	PDE4C_S641	PDE4C_S641	NA	NA
pSPSMPCSVIRPILK	CDC25B_S321	CDC25B_S321	NA	NA
pSPTQSFR	NFATC4_S676	NFATC4_S676	NA	NA
pSPVDSLSSCSSSYDGSDR	MEF2C_S419	MEF2C_S419	NA	NA
pSQSSSNCSNPISVPLR	IRS1_S270	IRS1_S270	NA	NA
pSSFATCVLVSEEDK	FBP1_S4	FBP1_S4	NA	NA
pSSIMSITAEPPGNDSIVR	CARD11_S558	CARD11_S558	NA	NA
pSSSVVSAEMSGCSSK	PDE3A_S292	PDE3A_S292	NA	NA
pSTSASAIMNGGKPVNK	FGF14_S228	FGF14_S228	NA	NA
pSVSAPQQIINPIR	IRS1_S639	IRS1_S639	NA	NA
pSVSEAALAQPQGPLGTDSLK	LIPE_S853	LIPE_S853	NA	NA
pSVVGTPAYLAPEVLLNQGYNR	PRKD2_S710	PRKD2_S710	NA	NA
pSVVGTPAYLAPEVLR	PRKD1_S742	PRKD1_S742;PRKD3_S735	NA	NA
pSYDVPPPPMEPDHPFYSNISK	PGAM1_S118	PGAM1_S118;PGAM4_S118	NA	NA
pTFCGTPEYLAPEVLEDNDYGR	AKT1_T308	AKT1_T308;AKT2_T309;AKT3_T305	NA	NA
pTFFVHTPNR	PDK1_T513	PDPK1_T513	NA	NA
pTIDAGCKPYMAPER	MAP2K6_T211	MAP2K6_T211	NA	NA
pTLCGTPNYIAPEVLSK	PLK1_T210	PLK1_T210	NA	NA
pTLIEDEIATILK	STK3_T117	STK3_T117	NA	NA
pTLTEDEIATILQSTLK	STK4_T120	STK4_T120	NA	NA
pTMDAGCKPYMAPER	MAP2K3_T222	MAP2K3_T222	NA	NA
pTNQNTGMTLPAQK	DDX58_T667	DDX58_T667	NA	NA
pTPVSPVK	RPS6KB1_T444	RPS6KB1_T444;WDR72_T1050	NA	NA
pTSCGSPNYAAPEVISGR	PRKAA1_T174	PRKAA1_T174;PRKAA1_T183;PRKAA2_T172	NA	NA
pTTQMSAAGTYAWMAPEVIK	MAP3K11_T277	MAP3K11_T277	NA	NA
pTVCGTPGYCAPEILR	CAMK4_T200	CAMK4_T200	NA	NA
pYGDLVDYLHR	PDGFRB_Y686	PDGFRB_Y686	NA	NA
pYHGHSMSDPGVSYR	PDHA1_Y289	PDHA1_Y289;PDHA1_Y8;PDHA2_Y287	NA	NA
pYMAPEVLESR	TGFBR2_Y424	TGFBR2_Y424	NA	NA
pYQQVDEEFLR	PDGFRB_Y970	PDGFRB_Y970	NA	NA
pYQSFNEYR	PTGS2_Y446	PTGS2_Y446	NA	NA
